# Macroevolutionary changes in gene expression response to an immune stimulus across the diversity of fishes

**DOI:** 10.1101/2024.12.13.628417

**Authors:** Ben A. Flanagan, Lauren E. Fuess, Milan Vrtílek, Andrea Roth-Monzón, Daniel I. Bolnick

## Abstract

Our understanding of the vertebrate immune system is dominated by a few model organisms such as mice. This use of a few model systems is reasonable if major features of the immune systems evolve slowly and are conserved across most vertebrates, but may be problematic if there is substantial macroevolutionary change in immune responses. Here, we present a test of the macroevolutionary stability, across 15 species of jawed fishes, of the transcriptomic response to a standardized immune challenge. Intraperitoneal injection of an immune adjuvant (alum) induces a fibrosis response in nearly all jawed fishes, which in some species contributes to anti-helminth resistance. Despite this conserved phenotypic response, the underlying transcriptomic response is highly inconsistent across species. Although many gene orthogroups exhibit differential expression between saline versus alum-injected fish in at least one species, few orthogroups exhibit consistent differential expression across species. This result suggests that although the phenotypic response to alum (fibrosis) is highly conserved, the underlying gene regulatory architecture is very flexible and cannot readily be extrapolated from any one species to fishes (or vertebrates) more broadly. The vertebrate immune response is remarkably changeable over macroevolutionary time, requiring a diversity of model organisms to describe effectively.
