## Supplemental Table 2 for "Macroevolutionary changes in gene expression response to an immune stimulus across the diversity of fishes"

### Sheet: Sheet1
English full	Latin	Order	Treatment duration	Temperature (°C)	Assembly reads source	Sample Sizes
Mexican tetra	Astyanax mexicanus	Characiformes	5 days	25	Previosly published	11
green chromis	Chromis viridis	Pomacentridae	5 days	25	This study	9
zebrafish	Danio rerio	Cypriniformes	5 days	25	Previosly published	13
spotted green pufferfish	Dichotomyctere nigroviridis	Tetraodontiformes	5 days	25	This study	8
stickleback	Gasterosteus aculeatus	Perciformes	these were dissected 5 days after the treatment	18	Previosly published	19
bleeding-heart tetra	Hyphesobrycon erythrostigma	Characiformes	5 days	25	This study	11
blue-gill sunfish	Lepomis macrochirus	Centrarchiformes	5 days	25	This study	3
turquoise killifish	Nothobranchius furzeri	Cyprinodontiformes	5 days	25	This study	11
rainbow trout	Oncorhynchus mykiss	Salmoniformes	these were dissected 10 days after the treatment	10	Previosly published	10
Nile tilapia	Oreochromis niloticus	Cichliformes	5 days	25	Previosly published	14
Senegal bichir	Polypterus senegalus	Polypteriformes	5 days	25	This study	12
jewelled blenny	Salarias fasciatus	Blenniiformes	5 days	25	This study	6
pajama cardinalfish	Sphaeramia nematoptera	Kurtiformes	5 days	25	This study	10
peacock gudgeon	Tateurndina ocellicauda	Gobiiformes	5 days	25	This study	8
