## Supplemental Table 1 for "Macroevolutionary changes in gene expression response to an immune stimulus across the diversity of fishes"

### Sheet: Sheet1
Species	Tissue	Run	Experiment	Biosample	Bioproject
Astyanax_mexicanus	Head kidney	SRR2045410	SRX1043999	SAMN03742271	PRJNA285201
Danio_rerio	Head kidney	SRR1647679	SRX756914	SAMN03174491	PRJNA266803
Danio_rerio	Head kidney	SRR1647680	SRX756915	SAMN03174494	PRJNA266803
Danio_rerio	Head kidney	SRR1647681	SRX756916	SAMN03174489	PRJNA266803
Gasterosteus_aculeatus	Head kidney	ERR770590	ERX713871	SAMEA3271318	PRJEB8677
Gasterosteus_aculeatus	Head kidney	ERR770591	ERX713872	SAMEA3271318	PRJEB8677
Gasterosteus_aculeatus	Head kidney	ERR770600	ERX713881	SAMEA3271323	PRJEB8677
Gasterosteus_aculeatus	Head kidney	ERR770601	ERX713882	SAMEA3271323	PRJEB8677
Gasterosteus_aculeatus	Head kidney	ERR770602	ERX713883	SAMEA3271324	PRJEB8677
Gasterosteus_aculeatus	Head kidney	ERR770603	ERX713884	SAMEA3271324	PRJEB8677
Gasterosteus_aculeatus	Head kidney	ERR770606	ERX713887	SAMEA3271326	PRJEB8677
Gasterosteus_aculeatus	Head kidney	ERR770607	ERX713888	SAMEA3271326	PRJEB8677
Gasterosteus_aculeatus	Head kidney	ERR770614	ERX713895	SAMEA3271330	PRJEB8677
Gasterosteus_aculeatus	Head kidney	ERR770615	ERX713896	SAMEA3271330	PRJEB8677
Gasterosteus_aculeatus	Head kidney	ERR770616	ERX713897	SAMEA3271331	PRJEB8677
Gasterosteus_aculeatus	Head kidney	ERR770617	ERX713898	SAMEA3271331	PRJEB8677
Gasterosteus_aculeatus	Head kidney	ERR770626	ERX713907	SAMEA3271336	PRJEB8677
Gasterosteus_aculeatus	Head kidney	ERR770627	ERX713908	SAMEA3271336	PRJEB8677
Gasterosteus_aculeatus	Head kidney	ERR770636	ERX713917	SAMEA3271341	PRJEB8677
Gasterosteus_aculeatus	Head kidney	ERR770637	ERX713918	SAMEA3271341	PRJEB8677
Gasterosteus_aculeatus	Head kidney	ERR770640	ERX713921	SAMEA3271343	PRJEB8677
Gasterosteus_aculeatus	Head kidney	ERR770641	ERX713922	SAMEA3271343	PRJEB8677
Gasterosteus_aculeatus	Head kidney	ERR770642	ERX713923	SAMEA3271344	PRJEB8677
Gasterosteus_aculeatus	Head kidney	ERR770643	ERX713924	SAMEA3271344	PRJEB8677
Gasterosteus_aculeatus	Head kidney	ERR770646	ERX713927	SAMEA3271346	PRJEB8677
Gasterosteus_aculeatus	Head kidney	ERR770647	ERX713928	SAMEA3271346	PRJEB8677
Gasterosteus_aculeatus	Head kidney	ERR770650	ERX713931	SAMEA3271348	PRJEB8677
Gasterosteus_aculeatus	Head kidney	ERR770651	ERX713932	SAMEA3271348	PRJEB8677
Gasterosteus_aculeatus	Head kidney	ERR770654	ERX713935	SAMEA3271350	PRJEB8677
Gasterosteus_aculeatus	Head kidney	ERR770655	ERX713936	SAMEA3271350	PRJEB8677
Gasterosteus_aculeatus	Head kidney	ERR770662	ERX713943	SAMEA3271354	PRJEB8677
Gasterosteus_aculeatus	Head kidney	ERR770663	ERX713944	SAMEA3271354	PRJEB8677
Gasterosteus_aculeatus	Head kidney	ERR770664	ERX713945	SAMEA3271355	PRJEB8677
Gasterosteus_aculeatus	Head kidney	ERR770665	ERX713946	SAMEA3271355	PRJEB8677
Gasterosteus_aculeatus	Head kidney	ERR770666	ERX713947	SAMEA3271356	PRJEB8677
Gasterosteus_aculeatus	Head kidney	ERR770667	ERX713948	SAMEA3271356	PRJEB8677
Gasterosteus_aculeatus	Head kidney	ERR770670	ERX713951	SAMEA3271358	PRJEB8677
Gasterosteus_aculeatus	Head kidney	ERR770671	ERX713952	SAMEA3271358	PRJEB8677
Gasterosteus_aculeatus	Head kidney	ERR770684	ERX713965	SAMEA3271365	PRJEB8677
Gasterosteus_aculeatus	Head kidney	ERR770685	ERX713966	SAMEA3271365	PRJEB8677
Gasterosteus_aculeatus	Head kidney	ERR770688	ERX713969	SAMEA3271367	PRJEB8677
Gasterosteus_aculeatus	Head kidney	ERR770689	ERX713970	SAMEA3271367	PRJEB8677
Gasterosteus_aculeatus	Head kidney	ERR770702	ERX713983	SAMEA3271374	PRJEB8677
Gasterosteus_aculeatus	Head kidney	ERR770703	ERX713984	SAMEA3271374	PRJEB8677
Gasterosteus_aculeatus	Head kidney	ERR770708	ERX713989	SAMEA3271377	PRJEB8677
Gasterosteus_aculeatus	Head kidney	ERR770709	ERX713990	SAMEA3271377	PRJEB8677
Gasterosteus_aculeatus	Head kidney	ERR770712	ERX713993	SAMEA3271379	PRJEB8677
Gasterosteus_aculeatus	Head kidney	ERR770713	ERX713994	SAMEA3271379	PRJEB8677
Gasterosteus_aculeatus	Head kidney	ERR770714	ERX713995	SAMEA3271380	PRJEB8677
Gasterosteus_aculeatus	Head kidney	ERR770715	ERX713996	SAMEA3271380	PRJEB8677
Gasterosteus_aculeatus	Head kidney	ERR770718	ERX713999	SAMEA3271382	PRJEB8677
Gasterosteus_aculeatus	Head kidney	ERR770719	ERX714000	SAMEA3271382	PRJEB8677
Gasterosteus_aculeatus	Head kidney	ERR770720	ERX714001	SAMEA3271383	PRJEB8677
Gasterosteus_aculeatus	Head kidney	ERR770721	ERX714002	SAMEA3271383	PRJEB8677
Gasterosteus_aculeatus	Head kidney	ERR770724	ERX714005	SAMEA3271385	PRJEB8677
Gasterosteus_aculeatus	Head kidney	ERR770725	ERX714006	SAMEA3271385	PRJEB8677
Gasterosteus_aculeatus	Head kidney	ERR770728	ERX714009	SAMEA3271387	PRJEB8677
Gasterosteus_aculeatus	Head kidney	ERR770729	ERX714010	SAMEA3271387	PRJEB8677
Gasterosteus_aculeatus	Head kidney	ERR770730	ERX714011	SAMEA3271388	PRJEB8677
Gasterosteus_aculeatus	Head kidney	ERR770731	ERX714012	SAMEA3271388	PRJEB8677
Gasterosteus_aculeatus	Head kidney	ERR770732	ERX714013	SAMEA3271389	PRJEB8677
Gasterosteus_aculeatus	Head kidney	ERR770733	ERX714014	SAMEA3271389	PRJEB8677
Gasterosteus_aculeatus	Head kidney	ERR770734	ERX714015	SAMEA3271390	PRJEB8677
Gasterosteus_aculeatus	Head kidney	ERR770735	ERX714016	SAMEA3271390	PRJEB8677
Oncorhynchus_mykiss	Head kidney	SRR22421797	SRX18391300	SAMN31885522	PRJNA905823
Oncorhynchus_mykiss	Head kidney	SRR22421798	SRX18391299	SAMN31885523	PRJNA905823
Oncorhynchus_mykiss	Head kidney	SRR22421799	SRX18391298	SAMN31885524	PRJNA905823
Oncorhynchus_mykiss	Head kidney	SRR22421800	SRX18391297	SAMN31885525	PRJNA905823
Oncorhynchus_mykiss	Head kidney	SRR22421801	SRX18391296	SAMN31885526	PRJNA905823
Oncorhynchus_mykiss	Head kidney	SRR22421802	SRX18391295	SAMN31885527	PRJNA905823
Oreochromis_niloticus	Head kidney	SRR22198845	SRX18177110	SAMN31617228	PRJNA898590
Oreochromis_niloticus	Head kidney	SRR22198848	SRX18177107	SAMN31617227	PRJNA898590
Oreochromis_niloticus	Head kidney	SRR22198849	SRX18177106	SAMN31617226	PRJNA898590
